# Ecological factors that drive microbial communities in culturally diverse fermented foods

**DOI:** 10.1101/2024.08.20.608727

**Authors:** Arya Gautam, Rahgavi Poopalarajah, Anique R. Ahmed, Bimarsh N. Rana, Tsedenia W. Denekew, Nakyeong Ahn, Lina Utenova, Yadu S. Kunwar, Nitin N. Bhandari, Aashish R. Jha

## Abstract

Fermented foods are increasingly recognized for their health benefits. Historically, cultures worldwide have relied on fermentation to preserve foods and enhance their digestibility, flavor, aromas, and taste. Despite the abundance of global diversity of fermented foods, the microbial communities in traditionally fermented non-European foods remain largely understudied. Here, we characterized the bacterial and fungal communities in 90 plant and animal based fermented foods from Nepal, South Korea, Ethiopia, and Kazakhstan, all traditionally prepared for household consumption. Our results reveal that these foods host diverse and intricately interconnected ecosystems of bacteria and fungi. Beyond the well-known fermenters such as lactic acid bacteria (LABs), Bacillales, and yeasts (Saccharomycetales), these foods contain additional microbes whose roles in fermentation are not well understood. While the microbial compositions of fermented foods vary by geography and preparation methods, the type of food substrate has the most significant effect on differentiating bacterial communities. Vegetable-based ferments harbor bacterial communities consisting primarily of LABs and potential pathways associated with carbohydrates degradation. Contrastingly, legumes and animal-based fermented foods are enriched with Bacillales and protein and lipid degradation pathways. Moreover, the microbial interactions, characterized via bacteria-bacteria and bacteria-fungi co-occurrence networks, differ significantly across traditionally fermented plants, legumes, and dairy products, indicating that microbial ecosystems vary between traditional fermented foods derived from different substrates. Our findings highlight the underexplored diversity of microbial communities in traditional fermented foods and underscore the need to understand the entire microbial communities present in these foods and their functions when evaluating their effect on nutrition and health.
