## Supplementary Table 1 for "Ecological factors that drive microbial communities in culturally diverse fermented foods"

### Sheet: metadata
SampleID	Food	Country	FoodName	Oil	Starter culture	Major ingredient	SourceLocation	Substrate	Salt	Exposure	Spices_tumeric	Shelflife	Fermentation duration	High protein	High carbohydrate	High lipid	Storage
FFVNY5285B	Food	Ethiopia	Ayib	no	yes	Milk	Addis Ababa	dairy	yes	non_airtight	no	new	short	yes	no	yes	moist
FFGDV5193Z	Food	Kazakhstan	Cheese	no	yes	Milk_cow	Addis Ababa	dairy	yes	non_airtight	no	new	long	yes	no	yes	dry
FFAIS3828A_A	Food	Nepal	Cheese	no	yes	Milk_yak	Kathmandu	dairy	yes	non_airtight	no	new	long	yes	no	yes	dry
FFIXR0291N_A	Food	Nepal	Cheese	no	yes	Milk_yak	Dhulikhel	dairy	yes	non_airtight	no	new	long	yes	no	yes	dry
FFMWT6706Q_A	Food	Nepal	Cheese	no	yes	Milk_cow	Kathmandu	dairy	yes	non_airtight	no	new	long	yes	no	yes	dry
FFQHI3497U_A	Food	Nepal	Cheese	no	yes	Milk_cow	Illam	dairy	yes	non_airtight	no	new	long	yes	no	yes	dry
FFSUS1460E_A	Food	Nepal	Cheese	no	yes	Milk_yak	Dhulikhel	dairy	yes	non_airtight	no	new	long	yes	no	yes	dry
FFJVL3394L_A	Food	Nepal	Chhurpi	no	yes	Milk_yak	Kathmandu	dairy	no	sundried	no	new	long	yes	yes	yes	dry
FFKLW1996Q_A	Food	Nepal	Chhurpi	no	yes	Milk_yak	Kathmandu	dairy	no	sundried	no	new	long	yes	yes	yes	dry
FFXGZ3643R_A	Food	Nepal	Chhurpi	no	yes	Milk_cow	Kathmandu	dairy	no	sundried	no	new	long	yes	yes	yes	dry
FFHRE7903B_A	Food	Nepal	Dahi	no	yes	Milk_cow	Kathmandu	dairy	no	non_airtight	no	new	short	yes	yes	yes	moist
FFLSZ7283I_A	Food	Nepal	Dahi	no	yes	Milk_buffalo	Chandragiri	dairy	no	non_airtight	no	new	short	yes	yes	yes	moist
FFNZV5868B_A	Food	Nepal	Dahi	no	yes	Milk_cow	Bhaktapur	dairy	no	non_airtight	no	new	short	yes	yes	yes	moist
FFTXT4356W_A	Food	Nepal	Dahi	no	yes	Milk_cow	Pokhara	dairy	no	non_airtight	no	new	short	yes	yes	yes	moist
FFIED3658T	Food	Ethiopia	Difo Dabo	no	yes	Wheat	Addis Ababa	grains	yes	non_airtight	no	new	short	no	yes	no	dry
FFFIA5601G	Food	Ethiopia	Injera	no	yes	Teff	Addis Ababa	grains	no	non_airtight	no	new	medium	no	yes	no	dry
FFTUX4350O_A	Food	Nepal	Marcha	no	yes	Rice	Khokana	grains	no	sundried	no	new	medium	no	yes	no	dry
FFVNS6328D_A	Food	Nepal	Rato Chhyang	no	yes	Rice	Khokana	grains	no	non_airtight	no	new	medium	no	yes	no	moist
FFVVF1639F_A	Food	Nepal	Rato Chhyang	no	yes	Rice	Khokana	grains	no	non_airtight	no	new	medium	no	yes	no	moist
FFBQN1769B_A	Food	Nepal	Masyaura	no	no	Taro	Kathmandu	legumes	no	sundried	no	new	medium	no	yes	no	dry
FFSUE2423M_A	Food	Nepal	Masyaura	no	no	Taro	Kathmandu	legumes	no	sundried	no	new	medium	no	yes	no	dry
FFTFP4853W_A	Food	Nepal	Masyaura	no	no	Taro	Chandragiri	legumes	no	sundried	no	new	medium	no	yes	no	dry
FFVCR4649R_A	Food	Nepal	Masyaura	no	no	Taro	Kathmandu	legumes	no	sundried	no	new	medium	no	yes	no	dry
FFKSBPA	Food	South Korea	Soybean paste	no	no	WhiteSoybean	Goyang-si	legumes	yes	non_airtight	no	new	long	yes	yes	no	moist
FFKSBPB	Food	South Korea	Soybean paste	no	no	WhiteSoybean	Goyang-si	legumes	yes	non_airtight	no	new	long	yes	yes	no	moist
FFKSBPC	Food	South Korea	Soybean paste	no	no	WhiteSoybean	Goyang-si	legumes	yes	non_airtight	no	new	long	yes	yes	no	moist
FFKSBPD	Food	South Korea	Soybean paste	no	no	WhiteSoybean	Goyang-si	legumes	yes	non_airtight	no	new	long	yes	yes	no	moist
FFKSBPE	Food	South Korea	Soybean paste	no	no	WhiteSoybean	Goyang-si	legumes	yes	non_airtight	no	new	long	yes	yes	no	moist
FFKSSA	Food	South Korea	Soy sauce	no	no	WhiteSoybean	Goyang-si	legumes	yes	non_airtight	no	new	long	yes	yes	no	moist
FFKSSB	Food	South Korea	Soy sauce	no	no	WhiteSoybean	Goyang-si	legumes	yes	non_airtight	no	new	long	yes	yes	no	moist
FFKSSC	Food	South Korea	Soy sauce	no	no	WhiteSoybean	Goyang-si	legumes	yes	non_airtight	no	new	long	yes	yes	no	moist
FFKSSD	Food	South Korea	Soy sauce	no	no	WhiteSoybean	Goyang-si	legumes	yes	non_airtight	no	new	long	yes	yes	no	moist
FFJKP6406Q_A	Food	Nepal	Sukuti	no	no	Meat	Kathmandu	meat/seafood	yes	sundried	yes	new	medium	yes	no	yes	dry
FFNJI7087T_A	Food	Nepal	Sukuti	no	no	Meat	Kathmandu	meat/seafood	yes	sundried	yes	new	medium	yes	no	yes	dry
FFUXV4341I_A	Food	Nepal	Sukuti	no	no	Meat	Kathmandu	meat/seafood	yes	sundried	yes	new	medium	yes	no	yes	dry
FFKFAS	Food	South Korea	Anchovy	no	no	Anchovy	Goyang-si	meat/seafood	yes	non_airtight	no	new	long	yes	no	no	moist
FFKSS	Food	South Korea	Shrimp	no	no	Shrimp	Goyang-si	meat/seafood	yes	airtight	no	new	short	yes	no	no	moist
FFTYI0548K	Food	Ethiopia	Awaze	yes	no	Chilli	Goyang-si	vegetable	yes	non_airtight	yes	new	short	no	no	no	moist
FFYVN9866B	Food	Ethiopia	Datta	yes	no	Spices	Goyang-si	vegetable	yes	non_airtight	yes	new	short	no	no	no	moist
FFLMU2441F_A	Food	Nepal	Achar	yes	no	Taro	Khokana	vegetable	yes	airtight	yes	new	medium	no	no	yes	moist
MPC_A	Food	Nepal	Achar	yes	no	Mango	Kathmandu	vegetable	yes	airtight	yes	old	medium	no	no	yes	moist
MXAC_A	Food	Nepal	Achar	yes	no	Mango	Kathmandu	vegetable	yes	airtight	yes	old	medium	no	no	yes	moist
S1_A	Food	Nepal	Achar	yes	no	Vegetables	Kathmandu	vegetable	yes	airtight	yes	new	medium	no	no	yes	moist
S11_A	Food	Nepal	Achar	yes	no	Mango	Kathmandu	vegetable	yes	airtight	yes	new	medium	no	no	yes	moist
S15_A	Food	Nepal	Achar	yes	no	Mango	Kathmandu	vegetable	yes	airtight	yes	new	medium	no	no	yes	moist
S16_A	Food	Nepal	Achar	yes	no	Vegetables	Kathmandu	vegetable	yes	airtight	yes	new	medium	no	no	yes	moist
S2_A	Food	Nepal	Achar	yes	no	Vegetables	Kathmandu	vegetable	yes	airtight	yes	new	medium	no	no	yes	moist
S3_A	Food	Nepal	Achar	yes	no	Mango	Kathmandu	vegetable	yes	airtight	yes	new	medium	no	no	yes	moist
S4_A	Food	Nepal	Achar	yes	no	Bamboo	Kathmandu	vegetable	yes	airtight	yes	new	long	no	no	yes	moist
S7_A	Food	Nepal	Achar	yes	no	Vegetables	Kathmandu	vegetable	yes	airtight	yes	new	medium	no	no	yes	moist
S9_A	Food	Nepal	Achar	yes	no	Vegetables	Kathmandu	vegetable	yes	airtight	yes	new	medium	no	no	yes	moist
TAC_A	Food	Nepal	Achar	yes	no	Bamboo	Kathmandu	vegetable	yes	airtight	yes	old	long	no	no	yes	moist
FFAHM3268Y_A	Food	Nepal	Gundruk	no	no	GreenMustard	Bhaktapur	vegetable	no	sundried	no	new	medium	yes	yes	no	dry
FFCGP3227P_A	Food	Nepal	Gundruk	no	no	GreenMustard	Kathmandu	vegetable	no	sundried	no	new	medium	yes	yes	no	dry
FFDIK1306V_A	Food	Nepal	Gundruk	no	no	GreenMustard	Kathmandu	vegetable	no	sundried	no	new	medium	yes	yes	no	dry
FFEFO9291A_A	Food	Nepal	Gundruk	no	no	GreenMustard	Chandragiri	vegetable	no	sundried	no	new	medium	yes	yes	no	dry
FFFGQ2405Y_A	Food	Nepal	Gundruk	no	no	Radish	Khokana	vegetable	no	sundried	no	new	medium	yes	yes	no	dry
FFPLN1532M_A	Food	Nepal	Gundruk	no	no	GreenMustard	Khokana	vegetable	no	sundried	no	new	medium	yes	yes	no	dry
FFQNP6555H_A	Food	Nepal	Gundruk	no	no	Radish	Khokana	vegetable	no	sundried	no	new	medium	yes	yes	no	dry
GT_A	Food	Nepal	Gundruk	no	no	GreenMustard	Kavre	vegetable	no	sundried	no	old	medium	yes	yes	no	dry
MGT_A	Food	Nepal	Gundruk	no	no	GreenMustard	Kavre	vegetable	no	sundried	no	old	medium	yes	yes	no	dry
S10_A	Food	Nepal	Gundruk	no	no	Radish	Kavre	vegetable	no	sundried	no	new	medium	yes	yes	no	dry
S12_A	Food	Nepal	Gundruk	no	no	GreenMustard	Kavre	vegetable	no	sundried	no	new	medium	yes	yes	no	dry
S14_A	Food	Nepal	Gundruk	no	no	GreenMustard	Kavre	vegetable	no	sundried	no	new	medium	yes	yes	no	dry
FFGZG4710B_A	Food	Nepal	Khalpi	yes	no	Cucumber	Kathmandu	vegetable	yes	airtight	yes	new	medium	no	yes	no	moist
FFTVA9780O_A	Food	Nepal	Khalpi	yes	no	Cucumber	Chandragiri	vegetable	yes	airtight	yes	new	medium	no	yes	no	moist
FFCGP4088Z_A	Food	Nepal	Mula Achar	yes	no	Radish	Khokana	vegetable	yes	airtight	yes	new	medium	no	no	no	moist
FFITE5160K_A	Food	Nepal	Mula Achar	yes	no	Radish	Chandragiri	vegetable	yes	airtight	yes	new	medium	no	no	no	moist
FFJCE6780Q_A	Food	Nepal	Mula Achar	yes	no	Radish	Chandragiri	vegetable	yes	airtight	yes	new	medium	no	no	no	moist
FFJDI4394D_A	Food	Nepal	Mula Achar	yes	no	Radish	Kathmandu	vegetable	yes	airtight	yes	new	medium	no	no	no	moist
MAC_A	Food	Nepal	Mula Achar	yes	no	Radish	Kathmandu	vegetable	yes	airtight	yes	old	medium	no	no	no	moist
S13_A	Food	Nepal	Mula Achar	yes	no	Radish	Kathmandu	vegetable	yes	airtight	yes	new	medium	no	no	no	moist
S5_A	Food	Nepal	Mula Achar	yes	no	Radish	Kathmandu	vegetable	yes	airtight	yes	new	medium	no	no	no	moist
S6_A	Food	Nepal	Mula Achar	yes	no	Radish	Kathmandu	vegetable	yes	airtight	yes	new	medium	no	no	no	moist
S8_A	Food	Nepal	Mula Achar	yes	no	Radish	Kavre	vegetable	yes	airtight	yes	new	medium	no	no	no	moist
FFIQH7164M_A	Food	Nepal	Sinki	no	no	Radish	Chandragiri	vegetable	no	sundried	no	new	medium	no	yes	no	dry
FFVCR4504O_A	Food	Nepal	Sinki	no	no	Radish	Khokana	vegetable	no	sundried	no	new	medium	no	yes	no	dry
FFEOO5031O_A	Food	Nepal	Taama	no	no	Bamboo	Bhaktapur	vegetable	no	airtight	no	new	long	no	no	no	dry
FFHTT9460G_A	Food	Nepal	Taama	no	no	Bamboo	Kathmandu	vegetable	no	airtight	no	new	long	no	no	no	dry
FFRHQ0323U_A	Food	Nepal	Taama	no	no	Bamboo	Chandragiri	vegetable	no	airtight	no	new	long	no	no	no	dry
FFSSY0807J_A	Food	Nepal	Taama	no	no	Bamboo	Kathmandu	vegetable	no	airtight	no	new	long	no	no	no	dry
FFKCP	Food	South Korea	Chilli paste	no	no	RedChilli	Goyang-si	vegetable	yes	non_airtight	yes	new	long	no	no	no	moist
FFKBRK	Food	South Korea	Kimchi	no	no	Radish	Goyang-si	vegetable	yes	airtight	yes	new	medium	no	no	no	moist
FFKCK	Food	South Korea	Kimchi	no	no	Cabbage	Goyang-si	vegetable	yes	airtight	yes	new	medium	no	no	no	moist
FFKSLK	Food	South Korea	Kimchi	no	no	SesameLeaves	Goyang-si	vegetable	yes	airtight	yes	new	medium	no	no	no	moist
FFKSPSK	Food	South Korea	Kimchi	no	no	SweetPotato	Goyang-si	vegetable	yes	airtight	yes	new	medium	no	no	no	moist
FFKYRK	Food	South Korea	Kimchi	no	no	Radish	Goyang-si	vegetable	yes	airtight	yes	new	medium	no	no	no	moist
FFKSC	Food	South Korea	Oiji	no	no	Cucumber	Goyang-si	vegetable	yes	non_airtight	no	new	medium	no	no	no	moist
FFKPP	Food	South Korea	Pickle plum	no	no	Plum	Goyang-si	vegetable	no	airtight	no	new	long	no	yes	no	moist
FFKPJ	Food	South Korea	Plum juice	no	no	Plum	Goyang-si	vegetable	no	airtight	no	new	long	no	yes	no	moist
