## Supplementary Table 2 for "Ecological factors that drive microbial communities in culturally diverse fermented foods"

### Sheet: functional.differences(plant)
	feature	method	group1	group2	p_values	adj_method	p_adjust	pathway_name	pathway_description	pathway_class	pathway_map
1	ko00562	LinDA	dairy	plant	3.59443e-05	BH	0.000417638	Inositol phosphate metabolism	NA	Metabolism; Carbohydrate metabolism	Inositol phosphate metabolism
2	ko00920	LinDA	dairy	plant	0.00373971	BH	0.0180851	Sulfur metabolism	Sulfur is an essential element for life and the metabolism of organic sulfur compounds plays an important role in the global sulfur cycle. Sulfur occurs in various oxidation states ranging from +6 in sulfate to -2 in sulfide (H2S). Sulfate reduction can occur in both an energy consuming assimilatory pathway and an energy producing dissimilatory pathway. The assimilatory pathway, which is found in…	Metabolism; Energy metabolism	Sulfur metabolism
3	ko04141	LinDA	dairy	plant	0.0124426	BH	0.0467075	Protein processing in endoplasmic reticulum	The endoplasmic reticulum (ER) is a subcellular organelle where proteins are folded with the help of lumenal chaperones. Newly synthesized peptides enter the ER via the sec61 pore and are glycosylated. Correctly folded proteins are packaged into transport vesicles that shuttle them to the Golgi complex. Misfolded proteins are retained within the ER lumen in complex with molecular chaperones. Prot…	Genetic Information Processing; Folding, sorting and degradation	Protein processing in endoplasmic reticulum
4	ko00450	LinDA	dairy	plant	3.86704e-05	BH	0.00042889	Selenocompound metabolism	Metabolism; Metabolism of other amino acids	Metabolism; Metabolism of other amino acids	Selenocompound metabolism
5	ko01051	LinDA	dairy	plant	3.38642e-05	BH	0.000417638	Biosynthesis of ansamycins	NA	Metabolism; Metabolism of terpenoids and polyketides	Biosynthesis of ansamycins
6	ko00260	LinDA	dairy	plant	0.0133217	BH	0.0485147	Glycine, serine and threonine metabolism	Serine is derived from 3-phospho-D-glycerate, an intermediate of glycolysis [MD:M00020], and glycine is derived from serine. Threonine is an essential amino acid, which animals cannot synthesize. In bacteria and plants, threonine is derived from aspartate [MD:M00018].	Metabolism; Amino acid metabolism	Glycine, serine and threonine metabolism
7	ko00750	LinDA	dairy	plant	0.000341777	BH	0.00245275	Vitamin B6 metabolism	Metabolism; Metabolism of cofactors and vitamins	Metabolism; Metabolism of cofactors and vitamins	Vitamin B6 metabolism
8	ko00270	LinDA	dairy	plant	1.47757e-05	BH	0.000245245	Cysteine and methionine metabolism	Cysteine and methionine are sulfur-containing amino acids. Cysteine is synthesized from serine through different pathways in different organism groups. In bacteria and plants, cysteine is converted from serine (via acetylserine) by transfer of hydrogen sulfide [MD:M00021]. In animals, methionine-derived homocysteine is used as sulfur source and its condensation product with serine (cystathionine)…	Metabolism; Amino acid metabolism	Cysteine and methionine metabolism
9	ko00630	LinDA	dairy	plant	0.0101815	BH	0.040069	Glyoxylate and dicarboxylate metabolism	NA	Metabolism; Carbohydrate metabolism	Glyoxylate and dicarboxylate metabolism
10	ko00121	LinDA	dairy	plant	0.0053664	BH	0.0242482	Secondary bile acid biosynthesis	The secondary bile acids are derived from the primary bile acids by the enzymatic action of intestinal bacteria through the process of deconjugation and dehydroxylation. The secondary bile acids in humans include deoxycholic acid and lithocholic acid, formed from the 7alpha-dehydroxylation of cholic acid and chenodeoxycholic acid, respectively.	Metabolism; Lipid metabolism	Secondary bile acid biosynthesis
11	ko00130	LinDA	dairy	plant	4.70899e-07	BH	5.74497e-05	Ubiquinone and other terpenoid-quinone biosynthesis	Ubiquinone (UQ), also called coenzyme Q, and plastoquinone (PQ) are electron carriers in oxidative phosphorylation and photosynthesis, respectively. The quinoid nucleus of ubiquinone is derived from the shikimate pathway; 4-hydroxybenzoate is directly formed from chorismate in bacteria, while it can be formed from either chorismate or tyrosine in yeast. The following biosynthesis of terpenoid moi…	Metabolism; Metabolism of cofactors and vitamins	Ubiquinone and other terpenoid-quinone biosynthesis
12	ko00040	LinDA	dairy	plant	2.11592e-05	BH	0.000322678	Pentose and glucuronate interconversions	NA	Metabolism; Carbohydrate metabolism	Pentose and glucuronate interconversions
13	ko00730	LinDA	dairy	plant	5.92384e-05	BH	0.000578167	Thiamine metabolism	NA	Metabolism; Metabolism of cofactors and vitamins	Thiamine metabolism
14	ko00362	LinDA	dairy	plant	0.000302231	BH	0.00230451	Benzoate degradation	NA	Metabolism; Xenobiotics biodegradation and metabolism	Benzoate degradation
15	ko00400	LinDA	dairy	plant	0.0113762	BH	0.0440602	Phenylalanine, tyrosine and tryptophan biosynthesis	Metabolism; Amino acid metabolism	Metabolism; Amino acid metabolism	Phenylalanine, tyrosine and tryptophan biosynthesis
16	ko00480	LinDA	dairy	plant	0.00513158	BH	0.0240789	Glutathione metabolism	Metabolism; Metabolism of other amino acids	Metabolism; Metabolism of other amino acids	Glutathione metabolism
17	ko00642	LinDA	dairy	plant	0.00562056	BH	0.0244896	Ethylbenzene degradation	NA	Metabolism; Xenobiotics biodegradation and metabolism	Ethylbenzene degradation
18	ko00120	LinDA	dairy	plant	0.0053664	BH	0.0242482	Primary bile acid biosynthesis	Bile acids are steroid carboxylic acids derived from cholesterol in vertebrates. The primary bile acids, cholic acid and chenodeoxycholic acid, are synthesized in the liver and conjugated with taurine or glycine before secretion via bile into the intestine. The conversion from cholesterol to cholic and chenodeoxycholic acids involves four steps: 1) the initiation of synthesis by 7alpha-hydroxylat…	Metabolism; Lipid metabolism	Primary bile acid biosynthesis
19	ko00980	LinDA	dairy	plant	8.11991e-06	BH	0.000214709	Metabolism of xenobiotics by cytochrome P450	Metabolism; Xenobiotics biodegradation and metabolism	Metabolism; Xenobiotics biodegradation and metabolism	Metabolism of xenobiotics by cytochrome P450
20	ko00983	LinDA	dairy	plant	0.000341065	BH	0.00245275	Drug metabolism - other enzymes	NA	Metabolism; Xenobiotics biodegradation and metabolism	Drug metabolism - other enzymes
21	ko00710	LinDA	dairy	plant	0.00249421	BH	0.0132302	Carbon fixation in photosynthetic organisms	NA	Metabolism; Energy metabolism	Carbon fixation in photosynthetic organisms
22	ko00785	LinDA	dairy	plant	8.79956e-06	BH	0.000214709	Lipoic acid metabolism	NA	Metabolism; Metabolism of cofactors and vitamins	Lipoic acid metabolism
23	ko00910	LinDA	dairy	plant	6.08664e-06	BH	0.000214709	Nitrogen metabolism	The biological process of the nitrogen cycle is a complex interplay among many microorganisms catalyzing different reactions, where nitrogen is found in various oxidation states ranging from +5 in nitrate to -3 in ammonia. The core nitrogen cycle involves four reduction pathways and two oxidation pathways. Nitrogen fixation [MD:M00175] is the process of reducing atmospheric molecular nitrogen to …	Metabolism; Energy metabolism	Nitrogen metabolism
24	ko00830	LinDA	dairy	plant	8.11991e-06	BH	0.000214709	Retinol metabolism	Metabolism; Metabolism of cofactors and vitamins	Metabolism; Metabolism of cofactors and vitamins	Retinol metabolism
25	ko00780	LinDA	dairy	plant	0.000352451	BH	0.00245708	Biotin metabolism	Biotin (vitamin H or vitamin B7) is the essential cofactor of biotin-dependent carboxylases, such as pyruvate carboxylase and acetyl-CoA carboxylase. Mammals cannot synthesize biotin, while in bacteria, fungi, and plants it is synthesized from pimelate thioester through different pathways. In E. coli and many organisms, pimelate thioester is derived from malonyl-ACP. The pathway starts with the m…	Metabolism; Metabolism of cofactors and vitamins	Biotin metabolism
26	ko00030	LinDA	dairy	plant	1.80342e-10	BH	4.40035e-08	Pentose phosphate pathway	The pentose phosphate pathway is a process of glucose turnover that produces NADPH as reducing equivalents and pentoses as essential parts of nucleotides. There are two different phases in the pathway. One is irreversible oxidative phase in which glucose-6P is converted to ribulose-5P by oxidative decarboxylation, and NADPH is generated [MD:M00006]. The other is reversible non-oxidative phase in …	Metabolism; Carbohydrate metabolism	Pentose phosphate pathway
27	ko00660	LinDA	dairy	plant	0.00774894	BH	0.0320465	C5-Branched dibasic acid metabolism	NA	Metabolism; Carbohydrate metabolism	C5-Branched dibasic acid metabolism
28	ko00982	LinDA	dairy	plant	8.11991e-06	BH	0.000214709	Drug metabolism - cytochrome P450	Metabolism; Xenobiotics biodegradation and metabolism	Metabolism; Xenobiotics biodegradation and metabolism	Drug metabolism - cytochrome P450
29	ko00330	LinDA	dairy	plant	0.00106169	BH	0.00664235	Arginine and proline metabolism	Metabolism; Amino acid metabolism	Metabolism; Amino acid metabolism	Arginine and proline metabolism
30	ko00903	LinDA	dairy	plant	0.00562056	BH	0.0244896	Limonene degradation	NA	Metabolism; Metabolism of terpenoids and polyketides	Limonene degradation
31	ko04070	LinDA	dairy	plant	0.00347569	BH	0.0176681	Phosphatidylinositol signaling system	NA	Environmental Information Processing; Signal transduction	Phosphatidylinositol signaling system
32	ko00440	LinDA	legumes/meat/seafood	plant	0.00626287	BH	0.0263473	Phosphonate and phosphinate metabolism	Natural products containing carbon-phosphorous bonds, so-called C-P compounds, are derivatives of phosphonate and phosphinate with substitution of alkyl group for hydrogen of phosphorus-hydrogen bonds. C-P compounds have been found in many organisms, but only protists and bacteria, mostly Actinobacteria, have biosynthetic capacity. A common reaction in the biosynthetic pathway is C-P bond forming…	Metabolism; Metabolism of other amino acids	Phosphonate and phosphinate metabolism
33	ko00250	LinDA	legumes/meat/seafood	plant	0.001105	BH	0.00674048	Alanine, aspartate and glutamate metabolism	NA	Metabolism; Amino acid metabolism	Alanine, aspartate and glutamate metabolism
34	ko00920	LinDA	legumes/meat/seafood	plant	0.00591829	BH	0.0253344	Sulfur metabolism	Sulfur is an essential element for life and the metabolism of organic sulfur compounds plays an important role in the global sulfur cycle. Sulfur occurs in various oxidation states ranging from +6 in sulfate to -2 in sulfide (H2S). Sulfate reduction can occur in both an energy consuming assimilatory pathway and an energy producing dissimilatory pathway. The assimilatory pathway, which is found in…	Metabolism; Energy metabolism	Sulfur metabolism
35	ko00310	LinDA	legumes/meat/seafood	plant	0.000537545	BH	0.00364336	Lysine degradation	NA	Metabolism; Amino acid metabolism	Lysine degradation
36	ko04146	LinDA	legumes/meat/seafood	plant	0.011854	BH	0.0451935	Peroxisome	Peroxisomes are essential organelles that play a key role in redox signalling and lipid homeostasis. They contribute to many crucial metabolic processes such as fatty acid oxidation, biosynthesis of ether lipids and free radical detoxification. The biogenesis of peroxisomes starts with the early peroxins PEX3, PEX16 and PEX19 and proceeds via several steps. The import of membrane proteins into pe…	Cellular Processes; Transport and catabolism	Peroxisome
37	ko04141	LinDA	legumes/meat/seafood	plant	0.000105825	BH	0.000975937	Protein processing in endoplasmic reticulum	The endoplasmic reticulum (ER) is a subcellular organelle where proteins are folded with the help of lumenal chaperones. Newly synthesized peptides enter the ER via the sec61 pore and are glycosylated. Correctly folded proteins are packaged into transport vesicles that shuttle them to the Golgi complex. Misfolded proteins are retained within the ER lumen in complex with molecular chaperones. Prot…	Genetic Information Processing; Folding, sorting and degradation	Protein processing in endoplasmic reticulum
38	ko00450	LinDA	legumes/meat/seafood	plant	0.00157415	BH	0.00872317	Selenocompound metabolism	Metabolism; Metabolism of other amino acids	Metabolism; Metabolism of other amino acids	Selenocompound metabolism
39	ko00260	LinDA	legumes/meat/seafood	plant	2.4213e-06	BH	0.000196932	Glycine, serine and threonine metabolism	Serine is derived from 3-phospho-D-glycerate, an intermediate of glycolysis [MD:M00020], and glycine is derived from serine. Threonine is an essential amino acid, which animals cannot synthesize. In bacteria and plants, threonine is derived from aspartate [MD:M00018].	Metabolism; Amino acid metabolism	Glycine, serine and threonine metabolism
40	ko00750	LinDA	legumes/meat/seafood	plant	0.000107993	BH	0.000975937	Vitamin B6 metabolism	Metabolism; Metabolism of cofactors and vitamins	Metabolism; Metabolism of cofactors and vitamins	Vitamin B6 metabolism
41	ko00380	LinDA	legumes/meat/seafood	plant	0.00136305	BH	0.00773452	Tryptophan metabolism	NA	Metabolism; Amino acid metabolism	Tryptophan metabolism
42	ko00623	LinDA	legumes/meat/seafood	plant	0.0131629	BH	0.0485147	Toluene degradation	NA	Metabolism; Xenobiotics biodegradation and metabolism	Toluene degradation
43	ko00270	LinDA	legumes/meat/seafood	plant	5.30825e-05	BH	0.000563136	Cysteine and methionine metabolism	Cysteine and methionine are sulfur-containing amino acids. Cysteine is synthesized from serine through different pathways in different organism groups. In bacteria and plants, cysteine is converted from serine (via acetylserine) by transfer of hydrogen sulfide [MD:M00021]. In animals, methionine-derived homocysteine is used as sulfur source and its condensation product with serine (cystathionine)…	Metabolism; Amino acid metabolism	Cysteine and methionine metabolism
44	ko00121	LinDA	legumes/meat/seafood	plant	0.00120565	BH	0.00700425	Secondary bile acid biosynthesis	The secondary bile acids are derived from the primary bile acids by the enzymatic action of intestinal bacteria through the process of deconjugation and dehydroxylation. The secondary bile acids in humans include deoxycholic acid and lithocholic acid, formed from the 7alpha-dehydroxylation of cholic acid and chenodeoxycholic acid, respectively.	Metabolism; Lipid metabolism	Secondary bile acid biosynthesis
45	ko00430	LinDA	legumes/meat/seafood	plant	0.000562514	BH	0.00370955	Taurine and hypotaurine metabolism	NA	Metabolism; Metabolism of other amino acids	Taurine and hypotaurine metabolism
46	ko02010	LinDA	legumes/meat/seafood	plant	1.50765e-05	BH	0.000245245	ABC transporters	The ATP-binding cassette (ABC) transporters form one of the largest known protein families, and are widespread in bacteria, archaea, and eukaryotes. They couple ATP hydrolysis to active transport of a wide variety of substrates such as ions, sugars, lipids, sterols, peptides, proteins, and drugs. The structure of a prokaryotic ABC transporter usually consists of three components; typically two in…	Environmental Information Processing; Membrane transport	ABC transporters
47	ko01040	LinDA	legumes/meat/seafood	plant	0.000227206	BH	0.00178833	Biosynthesis of unsaturated fatty acids	NA	Metabolism; Lipid metabolism	Biosynthesis of unsaturated fatty acids
48	ko00280	LinDA	legumes/meat/seafood	plant	8.77957e-06	BH	0.000214709	Valine, leucine and isoleucine degradation	NA	Metabolism; Amino acid metabolism	Valine, leucine and isoleucine degradation
49	ko04626	LinDA	legumes/meat/seafood	plant	0.00378008	BH	0.0180851	Plant-pathogen interaction	Plants lack animal-like adaptive immunity mechanisms, and therefore have evolved a specific system with multiple layers against invading pathogens. The primary response includes the perception of pathogens by cell-surface pattern-recognition receptors (PRRs) and is referred to as PAMP-triggered immunity (PTI). Activation of FLS2 and EFR triggers MAPK signaling pathway that activates defense genes…	Organismal Systems; Environmental adaptation	Plant-pathogen interaction
50	ko00400	LinDA	legumes/meat/seafood	plant	0.00852813	BH	0.0341125	Phenylalanine, tyrosine and tryptophan biosynthesis	Metabolism; Amino acid metabolism	Metabolism; Amino acid metabolism	Phenylalanine, tyrosine and tryptophan biosynthesis
51	ko00480	LinDA	legumes/meat/seafood	plant	1.27388e-05	BH	0.000244462	Glutathione metabolism	Metabolism; Metabolism of other amino acids	Metabolism; Metabolism of other amino acids	Glutathione metabolism
52	ko02020	LinDA	legumes/meat/seafood	plant	0.000120172	BH	0.0010111	Two-component system	Two-component signal transduction systems enable bacteria to sense, respond, and adapt to changes in their environment or in their intracellular state. Each two-component system consists of a sensor protein-histidine kinase (HK) and a response regulator (RR). In the prototypical two-component pathway, the sensor HK phosphorylates its own conserved His residue in response to a signal(s) in the env…	Environmental Information Processing; Signal transduction	Two-component system
53	ko00120	LinDA	legumes/meat/seafood	plant	0.00120565	BH	0.00700425	Primary bile acid biosynthesis	Bile acids are steroid carboxylic acids derived from cholesterol in vertebrates. The primary bile acids, cholic acid and chenodeoxycholic acid, are synthesized in the liver and conjugated with taurine or glycine before secretion via bile into the intestine. The conversion from cholesterol to cholic and chenodeoxycholic acids involves four steps: 1) the initiation of synthesis by 7alpha-hydroxylat…	Metabolism; Lipid metabolism	Primary bile acid biosynthesis
54	ko00290	LinDA	legumes/meat/seafood	plant	1.30246e-05	BH	0.000244462	Valine, leucine and isoleucine biosynthesis	NA	Metabolism; Amino acid metabolism	Valine, leucine and isoleucine biosynthesis
55	ko03410	LinDA	legumes/meat/seafood	plant	0.000852436	BH	0.00547354	Base excision repair	Base excision repair (BER) is the predominant DNA damage repair pathway for the processing of small base lesions, derived from oxidation and alkylation damages. BER is normally defined as DNA repair initiated by lesion-specific DNA glycosylases and completed by either of the two sub-pathways: short-patch BER where only one nucleotide is replaced and long-patch BER where 2-13 nucleotides are repla…	Genetic Information Processing; Replication and repair	Base excision repair
56	ko05010	LinDA	legumes/meat/seafood	plant	1.29515e-05	BH	0.000244462	Alzheimer disease	Alzheimer disease (AD) is a chronic disorder that slowly destroys neurons and causes serious cognitive disability. AD is associated with senile plaques and neurofibrillary tangles (NFTs). Amyloid-beta (Abeta), a major component of senile plaques, has various pathological effects on cell and organelle function. To date genetic studies have revealed four genes that may be linked to autosomal domina…	Human Diseases; Neurodegenerative disease	Alzheimer disease
57	ko00980	LinDA	legumes/meat/seafood	plant	3.57554e-05	BH	0.000417638	Metabolism of xenobiotics by cytochrome P450	Metabolism; Xenobiotics biodegradation and metabolism	Metabolism; Xenobiotics biodegradation and metabolism	Metabolism of xenobiotics by cytochrome P450
58	ko00790	LinDA	legumes/meat/seafood	plant	0.00160878	BH	0.00872317	Folate biosynthesis	NA	Metabolism; Metabolism of cofactors and vitamins	Folate biosynthesis
59	ko02030	LinDA	legumes/meat/seafood	plant	5.54217e-05	BH	0.000563454	Bacterial chemotaxis	Chemotaxis is the process by which cells sense chemical gradients in their environment and then move towards more favorable conditions. In chemotaxis, events at the receptors control autophosphorylation of the CheA histidine kinase, and the phosphohistidine is the substrate for the response regulator CheY, which catalyzes the transfer of the phosphoryl group to a conserved aspartate. The resultin…	Cellular Processes; Cell motility	Bacterial chemotaxis
60	ko03320	LinDA	legumes/meat/seafood	plant	0.00344722	BH	0.0176681	PPAR signaling pathway	Peroxisome proliferator-activated receptors (PPARs) are nuclear hormone receptors that are activated by fatty acids and their derivatives. PPAR has three subtypes (PPARalpha, beta/delta, and gamma) showing different expression patterns in vertebrates. Each of them is encoded in a separate gene and binds fatty acids and eicosanoids. PPARalpha plays a role in the clearance of circulating or cellula…	Organismal Systems; Endocrine system	PPAR signaling pathway
61	ko00910	LinDA	legumes/meat/seafood	plant	4.95744e-06	BH	0.000214709	Nitrogen metabolism	The biological process of the nitrogen cycle is a complex interplay among many microorganisms catalyzing different reactions, where nitrogen is found in various oxidation states ranging from +5 in nitrate to -3 in ammonia. The core nitrogen cycle involves four reduction pathways and two oxidation pathways. Nitrogen fixation [MD:M00175] is the process of reducing atmospheric molecular nitrogen to …	Metabolism; Energy metabolism	Nitrogen metabolism
62	ko00460	LinDA	legumes/meat/seafood	plant	0.00372367	BH	0.0180851	Cyanoamino acid metabolism	NA	Metabolism; Metabolism of other amino acids	Cyanoamino acid metabolism
63	ko00830	LinDA	legumes/meat/seafood	plant	3.57554e-05	BH	0.000417638	Retinol metabolism	Metabolism; Metabolism of cofactors and vitamins	Metabolism; Metabolism of cofactors and vitamins	Retinol metabolism
64	ko00030	LinDA	legumes/meat/seafood	plant	0.00806014	BH	0.0327779	Pentose phosphate pathway	The pentose phosphate pathway is a process of glucose turnover that produces NADPH as reducing equivalents and pentoses as essential parts of nucleotides. There are two different phases in the pathway. One is irreversible oxidative phase in which glucose-6P is converted to ribulose-5P by oxidative decarboxylation, and NADPH is generated [MD:M00006]. The other is reversible non-oxidative phase in …	Metabolism; Carbohydrate metabolism	Pentose phosphate pathway
65	ko03020	LinDA	legumes/meat/seafood	plant	0.000151983	BH	0.00123613	RNA polymerase	NA	Genetic Information Processing; Transcription	RNA polymerase
66	ko00982	LinDA	legumes/meat/seafood	plant	3.57554e-05	BH	0.000417638	Drug metabolism - cytochrome P450	Metabolism; Xenobiotics biodegradation and metabolism	Metabolism; Xenobiotics biodegradation and metabolism	Drug metabolism - cytochrome P450
67	ko00330	LinDA	legumes/meat/seafood	plant	0.000112258	BH	0.000978245	Arginine and proline metabolism	Metabolism; Amino acid metabolism	Metabolism; Amino acid metabolism	Arginine and proline metabolism
