## Supplementary Table 3 for "Ecological factors that drive microbial communities in culturally diverse fermented foods"

### Sheet: functional.differences(dairy)
	feature	method	group1	group2	p_values	adj_method	p_adjust	pathway_name	pathway_description	pathway_class	pathway_map
1	ko00562	LinDA	legumes/meat/seafood	dairy	0.000114858	BH	0.00147502	Inositol phosphate metabolism	Metabolism; Carbohydrate metabolism	Metabolism; Carbohydrate metabolism	Inositol phosphate metabolism
2	ko01051	LinDA	legumes/meat/seafood	dairy	1.91566e-06	BH	9.34844e-05	Biosynthesis of ansamycins	Metabolism; Metabolism of terpenoids and polyketides	Metabolism; Metabolism of terpenoids and polyketides	Biosynthesis of ansamycins
3	ko00061	LinDA	legumes/meat/seafood	dairy	0.00789935	BH	0.0410094	Fatty acid biosynthesis	NA	Metabolism; Lipid metabolism	Fatty acid biosynthesis
4	ko00500	LinDA	legumes/meat/seafood	dairy	0.00146014	BH	0.0107962	Starch and sucrose metabolism	NA	Metabolism; Carbohydrate metabolism	Starch and sucrose metabolism
5	ko00620	LinDA	legumes/meat/seafood	dairy	0.00179131	BH	0.0128553	Pyruvate metabolism	NA	Metabolism; Carbohydrate metabolism	Pyruvate metabolism
6	ko02010	LinDA	legumes/meat/seafood	dairy	0.000928079	BH	0.00780866	ABC transporters	The ATP-binding cassette (ABC) transporters form one of the largest known protein families, and are widespread in bacteria, archaea, and eukaryotes. They couple ATP hydrolysis to active transport of a wide variety of substrates such as ions, sugars, lipids, sterols, peptides, proteins, and drugs. The structure of a prokaryotic ABC transporter usually consists of three components; typically two in…	Environmental Information Processing; Membrane transport	ABC transporters
7	ko00130	LinDA	legumes/meat/seafood	dairy	0.000215759	BH	0.00239296	Ubiquinone and other terpenoid-quinone biosynthesis	Ubiquinone (UQ), also called coenzyme Q, and plastoquinone (PQ) are electron carriers in oxidative phosphorylation and photosynthesis, respectively. The quinoid nucleus of ubiquinone is derived from the shikimate pathway; 4-hydroxybenzoate is directly formed from chorismate in bacteria, while it can be formed from either chorismate or tyrosine in yeast. The following biosynthesis of terpenoid moi…	Metabolism; Metabolism of cofactors and vitamins	Ubiquinone and other terpenoid-quinone biosynthesis
8	ko00040	LinDA	legumes/meat/seafood	dairy	1.88236e-06	BH	9.34844e-05	Pentose and glucuronate interconversions	Metabolism; Carbohydrate metabolism	Metabolism; Carbohydrate metabolism	Pentose and glucuronate interconversions
9	ko01040	LinDA	legumes/meat/seafood	dairy	0.000875339	BH	0.00762795	Biosynthesis of unsaturated fatty acids	NA	Metabolism; Lipid metabolism	Biosynthesis of unsaturated fatty acids
10	ko00520	LinDA	legumes/meat/seafood	dairy	0.00976425	BH	0.0496349	Amino sugar and nucleotide sugar metabolism	NA	Metabolism; Carbohydrate metabolism	Amino sugar and nucleotide sugar metabolism
11	ko00642	LinDA	legumes/meat/seafood	dairy	0.00107103	BH	0.00816663	Ethylbenzene degradation	Metabolism; Xenobiotics biodegradation and metabolism	Metabolism; Xenobiotics biodegradation and metabolism	Ethylbenzene degradation
12	ko02020	LinDA	legumes/meat/seafood	dairy	7.94493e-05	BH	0.00107698	Two-component system	Two-component signal transduction systems enable bacteria to sense, respond, and adapt to changes in their environment or in their intracellular state. Each two-component system consists of a sensor protein-histidine kinase (HK) and a response regulator (RR). In the prototypical two-component pathway, the sensor HK phosphorylates its own conserved His residue in response to a signal(s) in the env…	Environmental Information Processing; Signal transduction	Two-component system
13	ko00290	LinDA	legumes/meat/seafood	dairy	0.000136177	BH	0.00166136	Valine, leucine and isoleucine biosynthesis	NA	Metabolism; Amino acid metabolism	Valine, leucine and isoleucine biosynthesis
14	ko05010	LinDA	legumes/meat/seafood	dairy	1.8321e-06	BH	9.34844e-05	Alzheimer disease	Alzheimer disease (AD) is a chronic disorder that slowly destroys neurons and causes serious cognitive disability. AD is associated with senile plaques and neurofibrillary tangles (NFTs). Amyloid-beta (Abeta), a major component of senile plaques, has various pathological effects on cell and organelle function. To date genetic studies have revealed four genes that may be linked to autosomal domina…	Human Diseases; Neurodegenerative disease	Alzheimer disease
15	ko00710	LinDA	legumes/meat/seafood	dairy	0.0101556	BH	0.0496855	Carbon fixation in photosynthetic organisms	Metabolism; Energy metabolism	Metabolism; Energy metabolism	Carbon fixation in photosynthetic organisms
16	ko00785	LinDA	legumes/meat/seafood	dairy	0.000192819	BH	0.00224038	Lipoic acid metabolism	Metabolism; Metabolism of cofactors and vitamins	Metabolism; Metabolism of cofactors and vitamins	Lipoic acid metabolism
17	ko02030	LinDA	legumes/meat/seafood	dairy	0.00307477	BH	0.0202769	Bacterial chemotaxis	Chemotaxis is the process by which cells sense chemical gradients in their environment and then move towards more favorable conditions. In chemotaxis, events at the receptors control autophosphorylation of the CheA histidine kinase, and the phosphohistidine is the substrate for the response regulator CheY, which catalyzes the transfer of the phosphoryl group to a conserved aspartate. The resultin…	Cellular Processes; Cell motility	Bacterial chemotaxis
18	ko00460	LinDA	legumes/meat/seafood	dairy	0.00624898	BH	0.0338833	Cyanoamino acid metabolism	NA	Metabolism; Metabolism of other amino acids	Cyanoamino acid metabolism
19	ko00030	LinDA	legumes/meat/seafood	dairy	8.65113e-06	BH	0.00019519	Pentose phosphate pathway	The pentose phosphate pathway is a process of glucose turnover that produces NADPH as reducing equivalents and pentoses as essential parts of nucleotides. There are two different phases in the pathway. One is irreversible oxidative phase in which glucose-6P is converted to ribulose-5P by oxidative decarboxylation, and NADPH is generated [MD:M00006]. The other is reversible non-oxidative phase in …	Metabolism; Carbohydrate metabolism	Pentose phosphate pathway
20	ko00660	LinDA	legumes/meat/seafood	dairy	0.000325133	BH	0.00318511	C5-Branched dibasic acid metabolism	Metabolism; Carbohydrate metabolism	Metabolism; Carbohydrate metabolism	C5-Branched dibasic acid metabolism
21	ko00903	LinDA	legumes/meat/seafood	dairy	0.00107103	BH	0.00816663	Limonene degradation	Metabolism; Metabolism of terpenoids and polyketides	Metabolism; Metabolism of terpenoids and polyketides	Limonene degradation
22	ko00770	LinDA	legumes/meat/seafood	dairy	0.0025229	BH	0.0170997	Pantothenate and CoA biosynthesis	NA	Metabolism; Metabolism of cofactors and vitamins	Pantothenate and CoA biosynthesis
23	ko00562	LinDA	plant	dairy	3.59443e-05	BH	0.000584694	Inositol phosphate metabolism	Metabolism; Carbohydrate metabolism	Metabolism; Carbohydrate metabolism	Inositol phosphate metabolism
24	ko00920	LinDA	plant	dairy	0.00373971	BH	0.0233972	Sulfur metabolism	Sulfur is an essential element for life and the metabolism of organic sulfur compounds plays an important role in the global sulfur cycle. Sulfur occurs in various oxidation states ranging from +6 in sulfate to -2 in sulfide (H2S). Sulfate reduction can occur in both an energy consuming assimilatory pathway and an energy producing dissimilatory pathway. The assimilatory pathway, which is found in…	Metabolism; Energy metabolism	Sulfur metabolism
25	ko00450	LinDA	plant	dairy	3.86704e-05	BH	0.000589723	Selenocompound metabolism	NA	Metabolism; Metabolism of other amino acids	Selenocompound metabolism
26	ko01051	LinDA	plant	dairy	3.38642e-05	BH	0.000584694	Biosynthesis of ansamycins	Metabolism; Metabolism of terpenoids and polyketides	Metabolism; Metabolism of terpenoids and polyketides	Biosynthesis of ansamycins
27	ko00750	LinDA	plant	dairy	0.000341777	BH	0.00318511	Vitamin B6 metabolism	NA	Metabolism; Metabolism of cofactors and vitamins	Vitamin B6 metabolism
28	ko00270	LinDA	plant	dairy	1.47757e-05	BH	0.00030044	Cysteine and methionine metabolism	Cysteine and methionine are sulfur-containing amino acids. Cysteine is synthesized from serine through different pathways in different organism groups. In bacteria and plants, cysteine is converted from serine (via acetylserine) by transfer of hydrogen sulfide [MD:M00021]. In animals, methionine-derived homocysteine is used as sulfur source and its condensation product with serine (cystathionine)…	Metabolism; Amino acid metabolism	Cysteine and methionine metabolism
29	ko00630	LinDA	plant	dairy	0.0101815	BH	0.0496855	Glyoxylate and dicarboxylate metabolism	NA	Metabolism; Carbohydrate metabolism	Glyoxylate and dicarboxylate metabolism
30	ko00121	LinDA	plant	dairy	0.0053664	BH	0.0311685	Secondary bile acid biosynthesis	The secondary bile acids are derived from the primary bile acids by the enzymatic action of intestinal bacteria through the process of deconjugation and dehydroxylation. The secondary bile acids in humans include deoxycholic acid and lithocholic acid, formed from the 7alpha-dehydroxylation of cholic acid and chenodeoxycholic acid, respectively.	Metabolism; Lipid metabolism	Secondary bile acid biosynthesis
31	ko00130	LinDA	plant	dairy	4.70899e-07	BH	5.74497e-05	Ubiquinone and other terpenoid-quinone biosynthesis	Ubiquinone (UQ), also called coenzyme Q, and plastoquinone (PQ) are electron carriers in oxidative phosphorylation and photosynthesis, respectively. The quinoid nucleus of ubiquinone is derived from the shikimate pathway; 4-hydroxybenzoate is directly formed from chorismate in bacteria, while it can be formed from either chorismate or tyrosine in yeast. The following biosynthesis of terpenoid moi…	Metabolism; Metabolism of cofactors and vitamins	Ubiquinone and other terpenoid-quinone biosynthesis
32	ko00040	LinDA	plant	dairy	2.11592e-05	BH	0.000397143	Pentose and glucuronate interconversions	Metabolism; Carbohydrate metabolism	Metabolism; Carbohydrate metabolism	Pentose and glucuronate interconversions
33	ko00730	LinDA	plant	dairy	5.92384e-05	BH	0.000850245	Thiamine metabolism	NA	Metabolism; Metabolism of cofactors and vitamins	Thiamine metabolism
34	ko00362	LinDA	plant	dairy	0.000302231	BH	0.00318511	Benzoate degradation	NA	Metabolism; Xenobiotics biodegradation and metabolism	Benzoate degradation
35	ko00480	LinDA	plant	dairy	0.00513158	BH	0.0311685	Glutathione metabolism	NA	Metabolism; Metabolism of other amino acids	Glutathione metabolism
36	ko00642	LinDA	plant	dairy	0.00562056	BH	0.0311685	Ethylbenzene degradation	Metabolism; Xenobiotics biodegradation and metabolism	Metabolism; Xenobiotics biodegradation and metabolism	Ethylbenzene degradation
37	ko00120	LinDA	plant	dairy	0.0053664	BH	0.0311685	Primary bile acid biosynthesis	Bile acids are steroid carboxylic acids derived from cholesterol in vertebrates. The primary bile acids, cholic acid and chenodeoxycholic acid, are synthesized in the liver and conjugated with taurine or glycine before secretion via bile into the intestine. The conversion from cholesterol to cholic and chenodeoxycholic acids involves four steps: 1) the initiation of synthesis by 7alpha-hydroxylat…	Metabolism; Lipid metabolism	Primary bile acid biosynthesis
38	ko00980	LinDA	plant	dairy	8.11991e-06	BH	0.00019519	Metabolism of xenobiotics by cytochrome P450	NA	Metabolism; Xenobiotics biodegradation and metabolism	Metabolism of xenobiotics by cytochrome P450
39	ko00983	LinDA	plant	dairy	0.000341065	BH	0.00318511	Drug metabolism - other enzymes	NA	Metabolism; Xenobiotics biodegradation and metabolism	Drug metabolism - other enzymes
40	ko00710	LinDA	plant	dairy	0.00249421	BH	0.0170997	Carbon fixation in photosynthetic organisms	Metabolism; Energy metabolism	Metabolism; Energy metabolism	Carbon fixation in photosynthetic organisms
41	ko00785	LinDA	plant	dairy	8.79956e-06	BH	0.00019519	Lipoic acid metabolism	Metabolism; Metabolism of cofactors and vitamins	Metabolism; Metabolism of cofactors and vitamins	Lipoic acid metabolism
42	ko00910	LinDA	plant	dairy	6.08664e-06	BH	0.00019519	Nitrogen metabolism	The biological process of the nitrogen cycle is a complex interplay among many microorganisms catalyzing different reactions, where nitrogen is found in various oxidation states ranging from +5 in nitrate to -3 in ammonia. The core nitrogen cycle involves four reduction pathways and two oxidation pathways. Nitrogen fixation [MD:M00175] is the process of reducing atmospheric molecular nitrogen to …	Metabolism; Energy metabolism	Nitrogen metabolism
43	ko00830	LinDA	plant	dairy	8.11991e-06	BH	0.00019519	Retinol metabolism	Metabolism; Metabolism of cofactors and vitamins	Metabolism; Metabolism of cofactors and vitamins	Retinol metabolism
44	ko00780	LinDA	plant	dairy	0.000352451	BH	0.00318511	Biotin metabolism	Biotin (vitamin H or vitamin B7) is the essential cofactor of biotin-dependent carboxylases, such as pyruvate carboxylase and acetyl-CoA carboxylase. Mammals cannot synthesize biotin, while in bacteria, fungi, and plants it is synthesized from pimelate thioester through different pathways. In E. coli and many organisms, pimelate thioester is derived from malonyl-ACP. The pathway starts with the m…	Metabolism; Metabolism of cofactors and vitamins	Biotin metabolism
45	ko00030	LinDA	plant	dairy	1.80342e-10	BH	4.40035e-08	Pentose phosphate pathway	The pentose phosphate pathway is a process of glucose turnover that produces NADPH as reducing equivalents and pentoses as essential parts of nucleotides. There are two different phases in the pathway. One is irreversible oxidative phase in which glucose-6P is converted to ribulose-5P by oxidative decarboxylation, and NADPH is generated [MD:M00006]. The other is reversible non-oxidative phase in …	Metabolism; Carbohydrate metabolism	Pentose phosphate pathway
46	ko00660	LinDA	plant	dairy	0.00774894	BH	0.0410094	C5-Branched dibasic acid metabolism	Metabolism; Carbohydrate metabolism	Metabolism; Carbohydrate metabolism	C5-Branched dibasic acid metabolism
47	ko00982	LinDA	plant	dairy	8.11991e-06	BH	0.00019519	Drug metabolism - cytochrome P450	Metabolism; Xenobiotics biodegradation and metabolism	Metabolism; Xenobiotics biodegradation and metabolism	Drug metabolism - cytochrome P450
48	ko00330	LinDA	plant	dairy	0.00106169	BH	0.00816663	Arginine and proline metabolism	Metabolism; Amino acid metabolism	Metabolism; Amino acid metabolism	Arginine and proline metabolism
49	ko00903	LinDA	plant	dairy	0.00562056	BH	0.0311685	Limonene degradation	Metabolism; Metabolism of terpenoids and polyketides	Metabolism; Metabolism of terpenoids and polyketides	Limonene degradation
50	ko04070	LinDA	plant	dairy	0.00347569	BH	0.0223176	Phosphatidylinositol signaling system	Environmental Information Processing; Signal transduction	Environmental Information Processing; Signal transduction	Phosphatidylinositol signaling system
